# NGFR regulates germinal center B-cell activation and negative selection

**DOI:** 10.1101/2023.07.14.548960

**Authors:** Alberto Hernández-Barranco, Marina S. Mazariegos, Vanesa Santos, Eduardo Caleiras, Laura Nogués, Frédéric Mourcin, Simon Léonard, Christelle Oblet, Steve Genebrier, Delphine Rossille, Alberto Benguría, Enrique Vazquez, Ana Dopazo, Alejo Efeyan, Ana Ortega-Molina, Michel Cogne, Karin Tarte, Héctor Peinado

## Abstract

The expression of the Nerve growth factor receptor (NGFR) has been described in follicular dendritic cells (FDCs), the major lymphoid stromal cell (LSC) compartment regulating B-cell activation within germinal centers (GCs). However, the role of NGFR in humoral response is not well defined. In this work, we have studied the effect of *Ngfr* KO in LNs organization and function. *Ngfr* KO led to spontaneous GC formation and expansion of GC B-cell compartment which were related to *Ngfr* depletion in non-hematopoietic radioresistant compartment. In agreement, *Ngfr* KO mice showed alterations in LSC with an increased frequency of FDCs harboring an activated phenotype characterized by the overexpression of CD21/35, MAdCAM-1, and VCAM-1. Moreover, *Ngfr* KO mice showed GC ectopic location, loss of polarization, impaired high-affinity antibody production, and increased circulating autoantibodies. In addition, *Ngfr* KO*/Bcl2* Tg mice displayed increased levels of autoantibodies, higher incidence of autoimmunity, and decreased overall survival. Our work shows that NGFR maintains GC structure and functionality, being involved in the regulation of antibody production and immune tolerance.
