## Supplementary table 1 for "NGFR regulates germinal center B-cell activation and negative selection"

### Sheet: Sup Table 1 (DEGs) RNAseq
Supplementary table 1: Differentially expressed genes in Ngfr KO and WT FDCs
Significant up-regulated genes with Log2(fold_change)>1 and FDR<0.1				Significant down-regulated genes with Log2(fold_change)<-1 and FDR<0.1
Gene ID	Log2(FC)	pValue	FDR	Gene ID	Log2(FC)	pValue	FDR
Csn2	3.78672	0.00909791	0.0988549	Fabp4	-2.94746	0.00490853	0.0760662
Serpinb1a	3.13236	4.13994e-05	0.0250478	Klf2	-2.83474	0.00346468	0.0674149
Fcer2a	3.02386	0.00391089	0.0705405	Cd300lg	-2.7737	0.000308822	0.0384997
Tnfrsf9	3.00968	0.0023136	0.0612502	Sept2	-2.54838	0.00254608	0.0622027
Fcamr	2.90287	0.00542471	0.0799399	Klf4	-2.38543	0.00325843	0.0666549
Stra6	2.74148	0.000896068	0.0502542	Dab2	-2.17516	0.00942852	0.0998792
Madcam1	2.65248	0.00012567	0.0341042	Syn3	-2.08249	0.000774264	0.0499804
Plppr1	2.46037	1.17862e-05	0.0152338	Prelp	-1.98068	0.00545756	0.0801874
Gja4	2.32728	0.00133189	0.0556802	Cavin2	-1.95139	0.00623244	0.0847099
Mfge8	2.31349	0.0060143	0.0836786	Cldn11	-1.8444	0.00643943	0.0857994
Cd200	2.2809	9.26495e-05	0.0307594	Gas6	-1.76099	0.000817001	0.0499804
Gfpt2	2.25859	0.000860258	0.0499804	Ltbp4	-1.75992	0.00358431	0.0686891
Serping1	2.1787	0.000156849	0.0353345	Prox1	-1.75421	0.00712843	0.0893258
H2-M2	2.15915	4.81993e-05	0.0255167	Adgrf5	-1.74912	0.00772166	0.0918237
Coch	2.1412	0.0017862	0.0592124	Txnip	-1.70335	0.00459228	0.0745759
Tmem119	2.10429	0.00167504	0.0588704	Fam43a	-1.6867	0.000414978	0.0423384
Tuba1a	2.09814	0.00127254	0.0552823	Stab1	-1.67148	0.00292425	0.06478
Fcgr2b	2.07511	0.00247901	0.0619737	Mmrn2	-1.65014	0.0022431	0.0611689
Fas	2.07125	4.02168e-05	0.0250478	Gngt2	-1.63638	0.00131659	0.055532
Prnp	2.04194	0.00145578	0.0561596	Cldn5	-1.61333	0.00116367	0.0539693
Pthlh	2.03114	0.000488943	0.0435902	Erg	-1.61285	0.000492507	0.0435902
Ephx4	2.02775	0.00256199	0.0623595	Arl4a	-1.60956	0.00477875	0.0754621
Dcn	2.02042	0.00184356	0.0592936	Gchfr	-1.58205	0.00752502	0.0909012
7530428D23Rik	1.95725	0.00145001	0.0561596	Tjp1	-1.56383	0.00428106	0.0728158
Epcam	1.94155	0.00771021	0.0918237	Cdh5	-1.5566	0.00815326	0.0950735
Ucp2	1.94047	0.00767503	0.0918228	Gm26870	-1.55508	0.000287859	0.0382077
Serpina1e	1.93293	0.000783297	0.0499804	Rassf9	-1.55425	0.00833668	0.0959875
Ubd	1.90975	0.00402392	0.0710319	Tgfbr2	-1.55303	0.00107908	0.0525039
Pla1a	1.90529	0.00272029	0.0638621	S100a10	-1.54861	0.00820196	0.095246
Rarres1	1.89666	0.00349482	0.0675239	Fosb	-1.54688	0.00932028	0.0993576
Rnd3	1.89574	0.00284946	0.0646114	Ptpn18	-1.53284	0.00407722	0.0711008
Tubb2a	1.88287	0.000947929	0.0503091	Bmx	-1.50131	0.00181273	0.0592124
Dio1	1.87687	0.00240836	0.0615936	Ldb2	-1.49706	0.004251	0.0725376
Tmem37	1.86291	0.00457689	0.0745759	Crim1	-1.49654	0.00192919	0.0593973
Has2	1.86004	0.000180759	0.0360586	Pecam1	-1.47937	0.0050077	0.0765654
Kif21a	1.85436	0.00127925	0.0552823	Cd59a	-1.47896	0.00138267	0.0561596
Blnk	1.84769	0.00174031	0.0588704	Gls	-1.47362	0.00339894	0.0673244
Ifi30	1.83965	8.33444e-05	0.0307594	Ctnnal1	-1.44407	0.0041563	0.0714978
Slc7a6	1.83219	0.000807652	0.0499804	Creg2	-1.44406	0.00259261	0.0629601
Ctsc	1.82989	0.000311796	0.0384997	Tgm2	-1.44019	0.0020463	0.0602676
Tesc	1.82554	0.00165493	0.0587556	Cda	-1.43415	0.00854875	0.0964455
AI987944	1.81954	0.000385131	0.0419392	Csrp2	-1.4263	0.00269283	0.0637868
Bdkrb1	1.80059	0.00132045	0.055532	Arhgap23	-1.42343	0.00167413	0.0588704
Tmem17	1.79067	0.00101619	0.0518008	Efnb2	-1.41353	0.0050424	0.0767634
St6galnac2	1.78838	0.00895454	0.0980372	Phldb2	-1.40481	0.00604225	0.0837922
Rab32	1.7755	0.00111951	0.0527476	Cavin1	-1.40308	0.00448241	0.0744386
Slc2a6	1.76928	0.00779002	0.0923176	Arap3	-1.40224	0.00204184	0.0602676
Gm10851	1.75766	0.00117937	0.0540739	C1qtnf7	-1.39674	0.00182486	0.0592124
A930003A15Rik	1.71191	0.00110829	0.0525039	Pcdh17	-1.39019	0.000938281	0.0503007
Pcolce	1.70324	0.00290713	0.0647136	Tek	-1.37661	0.00342132	0.0673326
Pappa	1.69658	0.000914721	0.0502542	Nudt4	-1.37382	0.00684491	0.0882752
Echdc1	1.69652	2.27712e-05	0.0183229	Tshz2	-1.37223	0.000232479	0.036789
Idh1	1.6943	0.000119082	0.0339766	Rasip1	-1.36986	0.00898674	0.0981956
Ctsh	1.69135	0.00182907	0.0592124	Ramp2	-1.36246	0.00192398	0.0593973
Cd40	1.67208	0.00057594	0.0462943	Unc45b	-1.3478	0.000187405	0.0360586
Stmn2	1.66823	0.00345178	0.0674149	Map3k1	-1.33587	0.00120922	0.0543661
Hnmt	1.65014	0.000296994	0.0384542	Gng11	-1.33566	0.000706123	0.0499804
Cldn13	1.65001	0.000186988	0.0360586	Ece1	-1.33255	0.00692604	0.0886091
Tubb6	1.64571	0.000291854	0.0382279	Snrk	-1.32924	0.00492117	0.0760662
Lpo	1.64477	0.000752468	0.0499804	Cbfa2t3	-1.3264	0.00567684	0.0819321
Slc36a2	1.63897	0.000990258	0.0511751	Robo4	-1.31833	0.00171824	0.0588704
Msmo1	1.63818	9.58689e-05	0.0307594	Rps27	-1.31829	0.000486171	0.0435902
Gcnt1	1.63203	0.000172014	0.0360586	Ar	-1.30718	0.0020906	0.0606451
Epdr1	1.62848	0.00116471	0.0539693	Ttc28	-1.30701	0.00216035	0.0609967
Mmp23	1.62813	0.000930028	0.0502542	Igf1	-1.30618	0.00181563	0.0592124
Zmynd15	1.61564	0.00047296	0.0435902	Meis2	-1.3026	0.0039181	0.0705405
Serpina3i	1.61256	3.82383e-05	0.0250478	Ecm2	-1.30116	0.00927398	0.0993576
Prr5l	1.61182	0.00228246	0.0611689	Igfbp7	-1.30094	0.00175301	0.0590169
Ramp3	1.61117	3.70888e-05	0.0250478	Otos	-1.29551	0.00717098	0.0893258
Serpina1b	1.58289	0.00109599	0.0525039	Plvap	-1.28535	0.000870381	0.0500428
Chil1	1.57302	0.00307264	0.0657113	Lrrc32	-1.28471	0.00277919	0.0640431
Serpinb8	1.5693	0.00274612	0.0639947	Sox18	-1.28184	0.0016675	0.0588704
Tagln2	1.5576	0.000854725	0.0499804	2900026A02Rik	-1.27631	0.00797396	0.0938092
Traf1	1.549	1.27887e-05	0.0152338	Foxo1	-1.27363	8.00839e-05	0.0307594
Lxn	1.53808	0.00497458	0.0765144	Hoxd8	-1.27125	0.00128576	0.0552823
S1pr3	1.53478	0.00449522	0.0744386	Hacd4	-1.26301	0.007314	0.0898125
Gjb4	1.53174	0.00230271	0.0612502	Zg16	-1.25858	0.00380426	0.0700103
Ms4a4d	1.53045	0.0078466	0.0927638	Tnfsf10	-1.24859	0.00895585	0.0980372
Anxa3	1.52329	0.00267903	0.0637429	Qk	-1.24491	0.00084484	0.0499804
Kpna2	1.51975	0.00736497	0.0899997	Apc	-1.2345	0.00485985	0.0758379
Poglut1	1.51809	0.00458895	0.0745759	Btg1	-1.22858	0.00409166	0.0711008
Ager	1.51729	0.00324239	0.0666549	Agrn	-1.22409	0.00190756	0.0593973
Cntn1	1.51618	0.00126557	0.0552823	Vsir	-1.2186	0.0046048	0.0745759
Anxa2	1.5132	0.00254184	0.0622027	Lmo2	-1.21447	0.000458345	0.0431529
Il4i1	1.51244	0.00328544	0.0668323	9930111J21Rik2	-1.21196	0.00452923	0.0744777
Scpep1	1.50915	0.00702115	0.0890299	Rps27rt	-1.20929	0.00288135	0.064635
Idi1	1.50725	0.000189749	0.0360586	Tgfa	-1.20169	0.00854234	0.0964278
Ormdl2	1.50351	0.000220002	0.036789	Rps28	-1.19521	0.00346865	0.0674149
Eno1	1.49978	0.000835673	0.0499804	Nova2	-1.19314	0.000244493	0.0377911
Slc4a8	1.49597	0.000335345	0.0394515	Gm37758	-1.17984	0.00827195	0.0957195
Lgals3bp	1.48488	0.00304717	0.065443	Ptprm	-1.17758	0.00589834	0.0829371
Trex1	1.4735	0.00845775	0.0964278	Tiparp	-1.17269	0.00225352	0.0611689
Pqlc3	1.47201	0.00617991	0.0841705	Rapgef5	-1.16656	0.0023582	0.0615714
Sod3	1.4711	0.00322218	0.0666549	Hip1	-1.16567	0.00342613	0.0673647
Mansc4	1.47005	0.00239551	0.0615714	Klf7	-1.15503	0.00217481	0.0610793
Cat	1.46809	0.000591343	0.0465646	Msrb3	-1.15279	0.00679893	0.0879648
Pgrmc1	1.46182	0.000215391	0.036789	Sptbn1	-1.15171	0.00505962	0.0769149
Dap	1.46137	2.33623e-05	0.0183229	Sned1	-1.15161	0.00930941	0.0993576
Capg	1.45429	0.000273625	0.0381826	Cd93	-1.15047	0.00686178	0.0883587
Pvalb	1.44689	0.00163005	0.0583844	D330041H03Rik	-1.14788	0.0048301	0.0757085
Fdft1	1.44442	0.000416527	0.0423384	Gm26764	-1.14453	0.00382718	0.0700103
Tnfrsf21	1.43587	0.00915698	0.0993298	Fosl2	-1.1431	0.00442634	0.0742727
Nsdhl	1.43328	8.1496e-05	0.0307594	Lasp1	-1.13953	0.00724595	0.089699
Aldh3a1	1.4285	0.00499392	0.0765204	Pim3	-1.13842	0.00160538	0.0578156
Steap4	1.42425	5.59633e-05	0.0269336	Susd1	-1.13555	0.000136563	0.0351081
C1qtnf1	1.42343	7.24672e-05	0.0300895	Clic5	-1.13472	0.00610794	0.0840839
Tspan31	1.41871	0.00057788	0.0462943	Mcl1	-1.13244	0.00443453	0.0742924
Clu	1.41417	0.000494712	0.0435902	Fry	-1.12849	0.000768382	0.0499804
Ptges	1.41045	0.00193792	0.0593973	Epb41l4b	-1.12666	0.00432159	0.0730359
Pon3	1.41035	6.19535e-05	0.0279134	Arl5c	-1.12508	0.00403627	0.0710319
Relt	1.41006	0.00316692	0.0662022	Egfl7	-1.12489	0.00399689	0.0710319
Rhbdl2	1.40199	0.000698624	0.0499804	Afdn	-1.12433	0.000731034	0.0499804
2810468N07Rik	1.39898	0.000967269	0.0509525	Flrt2	-1.12137	0.006102	0.0840839
Alg3	1.39168	0.000437814	0.0431177	She	-1.11151	0.00263245	0.0632815
Tuba1c	1.38262	0.00191368	0.0593973	Arhgap31	-1.10581	0.00488525	0.0760662
Pigu	1.38131	0.00239586	0.0615714	Ushbp1	-1.10376	0.00152895	0.0572034
Sema6d	1.37937	0.00238347	0.0615714	Amotl1	-1.10205	0.000511999	0.0439808
Ifi205	1.37196	0.00150819	0.0567105	Maf	-1.09768	0.000818224	0.0499804
Mcoln2	1.36811	4.06115e-05	0.0250478	Prkch	-1.09455	0.00390975	0.0705405
Slc22a23	1.36658	0.00240196	0.0615936	Slc45a3	-1.09073	0.00926735	0.0993576
Ndnf	1.36133	0.00114888	0.0534694	Arhgef7	-1.08931	0.00814459	0.0950247
Akr1c13	1.36087	9.32377e-05	0.0307594	Stard8	-1.088	0.00120471	0.0543661
Cept1	1.35159	0.000314783	0.0384997	Vav3	-1.08562	0.00173701	0.0588704
Des	1.35081	0.00335959	0.0669894	Thy1	-1.08474	0.00365197	0.0691966
Ilk	1.3501	0.000400844	0.0423384	Unc5b	-1.08223	0.00833427	0.0959875
Sdc2	1.34094	0.00460641	0.0745759	Myh9	-1.08189	0.00345678	0.0674149
Rgs14	1.33413	0.00142541	0.0561596	Arrdc4	-1.08082	0.00405878	0.0710319
3110043O21Rik	1.33373	0.000858407	0.0499804	Ets2	-1.07256	0.0042969	0.0729503
Fdps	1.33139	0.000705578	0.0499804	Ptpre	-1.06514	0.000568851	0.0462943
Bst1	1.3269	0.00142399	0.0561596	Clstn1	-1.06376	0.00286707	0.064635
Dxo	1.32428	0.000978693	0.051163	Zfp36l2	-1.06356	0.00335292	0.0669894
Vcam1	1.31917	0.001027	0.0519288	Tbc1d4	-1.06202	0.00586516	0.0829298
Ift57	1.30996	1.04911e-05	0.0152338	Armcx4	-1.05081	0.00183665	0.0592124
Htra1	1.30857	0.00329363	0.066838	Eln	-1.04881	0.00424993	0.0725376
Os9	1.30738	0.000591513	0.0465646	Tal1	-1.04866	0.0021176	0.0607242
Slco1a5	1.29985	0.00873497	0.0972511	Nhsl2	-1.04835	0.00135504	0.0559343
Tnfsf11	1.29673	0.00411963	0.0711561	Hjurp	-1.04576	0.00158874	0.0577144
4931408C20Rik	1.2951	2.8098e-05	0.0212501	Klhl3	-1.04555	0.00527276	0.0784652
Pdia4	1.29043	0.00387987	0.0703882	Hoxd3os1	-1.04459	0.0031031	0.0657113
Dscaml1	1.28768	0.00612424	0.0841576	Mier1	-1.03717	0.0044936	0.0744386
Apobec1	1.28023	0.0030977	0.0657113	Macf1	-1.03609	0.00357373	0.0685995
Elovl1	1.27332	0.00192283	0.0593973	Tns2	-1.02993	0.00380376	0.0700103
C1s1	1.2718	0.00127291	0.0552823	Arrb1	-1.02956	0.0033442	0.0669894
Nek6	1.26827	0.00269524	0.0637868	Rassf3	-1.02733	0.000225537	0.036789
Ggt5	1.26409	0.0021388	0.0608665	Utrn	-1.02723	0.00313097	0.0658285
Slc25a17	1.26259	0.000227934	0.036789	Rock2	-1.02231	0.00669261	0.0873763
Pmp22	1.26028	0.00155112	0.0575247	Gata2	-1.02207	0.000789782	0.0499804
Plpp1	1.2602	0.00388571	0.0703882	Dnaic1	-1.0125	0.00268864	0.0637868
Il4ra	1.2595	0.000319982	0.0384997	Xiap	-1.01003	0.00587768	0.0829358
Ifngr1	1.25944	0.0052524	0.0783645	Chp2	-1.00746	0.00102749	0.0519288
Sdhaf1	1.25913	0.00332669	0.0669894	Mical2	-1.00688	0.000345446	0.0402273
Surf4	1.25801	0.000393515	0.0420862	Tie1	-1.00679	0.00136368	0.0559637
Rhbdd2	1.2573	0.000431122	0.0430634	Ptgs1	-1.00458	0.00372372	0.0698331
Stt3a	1.25457	0.00108234	0.0525039	Selenom	-1.00439	0.000273508	0.0381826
Tnip2	1.2525	0.000576512	0.0462943	Itpkb	-1.00431	0.00582358	0.0827991
Syngr2	1.25017	0.000284091	0.0382077	mt-Rnr2	-1.0042	0.00600814	0.0836479
Eci3	1.2453	0.00092826	0.0502542	Sh3bgrl3	-1.00271	0.00733854	0.0898125
Ldha	1.24248	0.00558531	0.0810287
Avpr1a	1.24185	0.00166497	0.0588704
Plscr1	1.24091	0.00860509	0.0967719
9530068E07Rik	1.23882	0.00732126	0.0898125
Srxn1	1.23274	7.0773e-05	0.0299738
Sqle	1.23142	0.000983345	0.051163
Htra4	1.22989	0.00160227	0.0578017
Muc15	1.22409	0.0049514	0.0763445
Tpi1	1.22175	0.00254674	0.0622027
Trem2	1.22077	0.000459578	0.0431529
Papss2	1.20981	0.0014009	0.0561596
Islr	1.20899	0.00193863	0.0593973
Mettl27	1.20818	0.000324621	0.0388372
Rnf19a	1.20632	9.20987e-05	0.0307594
Rpn1	1.20614	0.00289369	0.0647062
Aif1l	1.20403	0.00471903	0.0752185
Prr13	1.20347	0.00567984	0.0819321
Brinp2	1.20306	0.00375573	0.0700103
Metrnl	1.20006	0.00208975	0.0606451
Tmem18	1.19749	0.00154942	0.0575247
Alkbh6	1.19518	0.00104675	0.0525039
Stoml1	1.19361	0.0039879	0.0710242
Pla2g4a	1.19256	0.00227895	0.0611689
Colec12	1.19127	0.00325614	0.0666549
Tada1	1.19099	0.00667971	0.087374
Plpp3	1.18827	0.00611627	0.0841027
Gjb5	1.18762	0.000364712	0.0410859
Clec12a	1.18405	0.000888365	0.0501935
Gapdh	1.18136	0.000262792	0.038075
Tank	1.18115	0.000182613	0.0360586
Sc5d	1.17698	0.000734818	0.0499804
Litaf	1.1716	0.00293235	0.06478
Snx10	1.16932	0.00335645	0.0669894
Yipf5	1.16896	0.000902374	0.0502542
Serpina1d	1.16529	0.00829376	0.0959196
Extl1	1.16464	0.00547558	0.0801874
Cyp51	1.16393	0.0054017	0.0797194
Gm15848	1.16368	0.000450147	0.0431529
Sulf1	1.16165	0.00326377	0.0666549
Plpp2	1.1606	0.00186203	0.0593973
Gca	1.16059	0.00906266	0.0987417
Map1b	1.16057	0.00119634	0.0543642
Cd80	1.15993	0.000243622	0.0377911
Irf5	1.15863	0.00182041	0.0592124
Tmem70	1.15484	0.00240723	0.0615936
Acat2	1.15397	0.0019412	0.0593973
AC034099.1	1.15336	0.00247368	0.0619737
Gorasp2	1.15287	0.00844548	0.0964278
Ntrk1	1.14973	0.00325862	0.0666549
Tmx2	1.14886	0.00213058	0.0608049
Abcb10	1.14812	0.00260563	0.0630134
Hmgcs2	1.14811	0.00457028	0.0745759
Snai2	1.14627	0.00293894	0.06478
Slc25a35	1.1459	0.00301537	0.0652273
Enpp2	1.14124	0.00254362	0.0622027
Hacd2	1.14041	0.00632733	0.085288
Gpam	1.13837	0.00330878	0.0668584
Gstm2	1.13614	0.00182889	0.0592124
Rnf5	1.13457	0.000807264	0.0499804
Tnfsf9	1.13412	0.00300131	0.0652273
Prss12	1.134	0.00181531	0.0592124
Plekha2	1.13057	0.000479823	0.0435902
Yeats2	1.12886	0.00111468	0.0526883
Azin2	1.12588	0.0012836	0.0552823
Rab29	1.12227	0.00086476	0.0499804
Gm16685	1.11741	0.00645085	0.0857994
Ctsb	1.11273	0.00181183	0.0592124
Cxcl16	1.11259	0.000198635	0.0360586
F2	1.11169	0.00481865	0.0756972
Rnf13	1.11108	0.00238303	0.0615714
Rdh10	1.11055	0.000416327	0.0423384
Rasa2	1.11046	0.00251895	0.0620852
Cpt2	1.10394	0.00409004	0.0711008
Tnfaip8	1.10339	0.00090476	0.0502542
Serpina1c	1.09939	0.00212887	0.0608049
Susd2	1.0969	6.16332e-05	0.0279134
P4ha2	1.09669	0.0070914	0.0892534
Pdia3	1.09641	0.00508029	0.076971
Gpr137b-ps	1.0953	0.00136759	0.0560156
Psmc4	1.09469	0.00015665	0.0353345
Slc7a4	1.09324	0.000777953	0.0499804
Isyna1	1.09216	0.000832342	0.0499804
Tsc22d4	1.09014	0.0055866	0.0810287
Insig2	1.08861	0.000902197	0.0502542
Jagn1	1.08807	0.000941737	0.0503007
Arhgap1	1.08552	0.00878408	0.0975425
AI506816	1.08521	0.00110463	0.0525039
Gpr137b	1.08482	0.000817358	0.0499804
Chmp6	1.07893	0.00720867	0.0895312
M6pr	1.07677	0.0017159	0.0588704
Tm2d2	1.07611	0.000822939	0.0499804
Ndfip2	1.07237	0.00180677	0.0592124
Mettl21a	1.07084	0.00409629	0.0711008
Pex2	1.0683	0.00165298	0.0587556
Dapk2	1.0666	0.00314263	0.0659546
Glipr2	1.06614	0.00290088	0.0647136
Lmf1	1.06504	0.00574358	0.0821721
Enpp4	1.06049	0.00365328	0.0691966
Epb41l3	1.0586	0.00405851	0.0710319
Rhog	1.057	0.0029878	0.0652273
Cnn2	1.05648	0.00324849	0.0666549
Msc	1.05613	0.00490296	0.0760662
Mfsd5	1.05427	0.00920092	0.0993576
Retreg1	1.05402	0.00392649	0.0705405
Rnf181	1.05368	0.00319169	0.0663922
Actg1	1.05351	0.00659529	0.0865315
Cd63	1.05291	0.00915135	0.099328
Spc25	1.05272	0.00662589	0.0868792
Ormdl1	1.05052	0.00174315	0.0588724
Homer2	1.04506	0.00820119	0.095246
Tbcc	1.03971	0.000602563	0.0469113
Ripk3	1.03621	4.6493e-05	0.0255167
Tnfrsf11b	1.03506	0.00395113	0.0707763
Akr1b3	1.03474	0.00178838	0.0592124
Cyp4f16	1.03308	0.00146025	0.0561596
Acvr1c	1.03274	0.00171044	0.0588704
Lmna	1.03263	0.00698178	0.08869
Glb1	1.03234	0.00141941	0.0561596
Plbd1	1.03083	0.00184522	0.0592936
Alg8	1.02756	0.00078617	0.0499804
Bcat2	1.0258	0.0048131	0.075691
Mib2	1.02565	0.00355556	0.0683856
Gm8773	1.02378	0.00802881	0.0941407
Cckar	1.02251	0.00448152	0.0744386
Stat1	1.01643	0.00708776	0.0892534
Slc22a4	1.01585	0.00391887	0.0705405
Ctsk	1.01346	0.00466067	0.0748461
Lpar1	1.01231	0.0061341	0.0841705
Idh3a	1.01002	0.00311629	0.0657317
Cct5	1.00897	0.000417866	0.0423384
Gad1	1.00424	0.00409433	0.0711008
Prodh	1.00412	0.000742934	0.0499804
Ldhb	1.00241	0.00179362	0.0592124
