## Supplementary table 2 for "NGFR regulates germinal center B-cell activation and negative selection"

### Sheet: Sup Table 2 (DEGs) Pikor NB
Supplementary table 2: Differentially expressed genes between immunized and naïve FDCs identified by Pikor NB et al
The signatures were obtained from the immunized and non-immunized conditions within the FDC1 cluster (Pikor et al., 2020), computed with the FindMarkers function from the Seurat R package using Wilcoxon test (with the following parameters: avg_log2FC>0.25 or <-0.25 and p_val_adj<0.05)
Immunized FDC1 significant up-regulated genes	Immunized FDC1 significant down-regulated genes
Coch	Rpl37
Fcer2a	Alyref
Epcam	mt-Co3
Postn	Gm48565
Serpine1	Tmed2
S100a10	Rps25
Igkc	Phpt1
Tmem119	Gm8624
Serpinb1a	Gm10177
Plpp3	Ost4
Gm8730	mt-Atp8
Mpz	Gfra2
Blnk	Tcf7l2
Fcgr2b	Rpl13
Anxa2	Rpl36
AI987944	Rpl13a
Pvalb	C1s1
Tuba1a	Dsc3
Tnfrsf9	Il6st
Ubd	Usp50
Art2a-ps	Fads1
Dio1	Bloc1s1
Stmn2	Cox7c
Klf6	Pdia4
Tmem37	Aif1
Cdc42ep3	Tsix
Chka	Ltbp2
Cyba	Rps16
Tmsb4x	Irf2bp2
Prnp	Rpl37rt
Castor2	Ubb
Apobec3	Fdft1
Lpcat1	Tmem258
H2-M2	Grcc10
Traf1	Gpx1
Irf8	Myl12b
Plppr1	Cox17
Il4i1	Rpl24
Homer2	Scd2
Pon2	Gm1821
Pnisr	Ndufa3
Pthlh	Gpx4-ps2
S100a4	Cebpb
Actb	Cd302
Aplp1	Nme2
Ighg1	Tomm7
Map1b	Rpl37a
Crip1	Rps29
Gdi1	Rpl41
Serpinb8	Serpina1b
Lxn	Rpl36a
Vsig10	Sulf1
Tesc	Serf2
Ttc14	Gm11478
Tcim	Rps21
Pwwp2a	Rps27
Agpat4	Rpl15
Zfp871	Rpl38
Abhd18	Rps6
Aif1l	Gm12216
Nrp2	Ftl1-ps1
Anxa5	Fth1
Lrrk1	Rbp1
Syngr2	Gm36899
Ctsh	Serpina12
Kif5b	Rpl27a
Nacc2	Rpl36al
Ceacam15	Uba52
Rasa2	Fdps
Hoxc9	C4b
Epha4	Rpl27
Nfkbia	Ifitm3
Pbxip1	Rps27rt
Trak1	Gm11808
Slc16a6	Ndufb4
Actg1	Rnaset2a
Iscu	Rpl10-ps3
Dapk2	Rpl35a
Trim12a	Rps10
Gdap10	mt-Atp6
Vcam1	Mt2
Hoxc10	Id2
Fam214b	Cfb
Eif2s3y	Cxcl13
	Atp5l
	Snrpg
	Rnaset2b
	Mt1
	Id3
	Rps28
