## Supplementary table 3 for "NGFR regulates germinal center B-cell activation and negative selection"

### Sheet: Sup Table 3 FDC curated list
Supplementary table 3: Curated list of relevant genes in FDC biology
Gene	Reference	Functional subgroup
Cr2	14,26,47,49,51,52	Complement and Fc receptors
Fcamr	26
Fcer2a	14,26,51
Fcgr2b	14,26,47
Coch	14,26	Cell stiffness, dendritic shape
Homer2	26
Postn	26
Tmem119	26
Myh11	26
Vcam1	14,49,50	Adhesion molecules
Icam1	14,48,49,50
Madcam1	14,26,49
Cxcl13	14,26,47,52	Chemotactic factors
Ccl19	26
Ggt5	52
Spns2	52
Tnfsf13b	14,26,47	Survival factors, interleukins and their receptors
Il7	26
Il15	54
Il4ra	51
Mfge8	14,47	B and T cell regulators
Tnfrsf9	46
Cd40	14
Cd200	55
Prnp	14	Other molecules
Pthlh	26
Sox9	26,52
