## Supplementary table 4 for "NGFR regulates germinal center B-cell activation and negative selection"

### Sheet: Sup Table 4 Flow cytometry ABs
Supplementary table 4: Antibodies used for flow cytometry
Antibody	Fluorophore	Clone	Company	Dilution	Host	Reactivity	Reference
CD3	BUV395	145-2C11	BD Horizon™	1/100	Armenian Hamster	Mouse	563565
CD4	APC-Cy7	RM4-5	BD	1/400	Rat	Mouse	565650
CD19	BV510	1D3	BD horizon	1/200	Rat	Mouse	562956
CD21/35	BV510	7E9	Biolegend	1/400	Rat	Mouse	123437
CD31	PerCP-Cy5,5	MEC13.3	Biolegend	1/200	Rat	Mouse	102522
CD38	AF700	90	eBioscience	1/375	Rat	Mouse	56-0381-82
CD45	AF700	30-F11	eBioscience	1/150	Rat	Mouse	56-0451-82
CD45	BV510	30-F11	Biolegend	1/150	Rat	Mouse	103138
CD86	PECy7	GL1	BD Bioscience	1/100	Rat	Mouse	105014
CD95	FITC	Jo2	BD Pharmingen#	1/200	Hamster	Mouse	561979
CD95	PECy7	Jo2	BD Pharmingen#	1/400	Hamster	Mouse	557653
CXCR4	PE	2B11	eBioscience	1/20	Rat	Mouse	12-9991-82
CXCR5	Biotin	2G8	BD Pharmingen™	1/20	Rat	Mouse	551960
FOXP3	AF647	MF23	BD Pharmingen™	1/500	Rat	Mouse	563486
MAdCAM-1	APC	MECA-367	Biolegend	1/400	Rat	Mouse	120711
NGFR	AF488	Polyclonal	ATS	1/200	Rabbit	Mouse	FL-N01AP-50
PD1	BV421	J43	BD Horizon	1/100	Hamster	Mouse	565942
Podoplanin	PE	eBio8.1.1	eBioscience	1/400	Syriam Hamster	Mouse	12-5381-82
Streptavidin	PE		BD Pharmingen™	1/50		Mouse	554061
VCAM1	PECy7	MVCAM.A	Biolegend	1/400	Rat	Mouse	105719
