## Supplementary table 5 for "NGFR regulates germinal center B-cell activation and negative selection"

### Sheet: Sup Table 5 IF ABs
Supplementary table 5: Antibodies used for immunofluorescence
Primary antibodies
Antibody	Fluorophore	Clone	Company	Dilution	Host	Reactivity	Reference
NGFR	Unconjugated	NORI146C	Made in house/Abcam	1/300	Rat	Mouse	ab271290
CD21/35	Unconjugated	EP3093	Abcam	1/300	Rabbit	Mouse	ab75985
CD21/35	APC	7E9	Biolegend	1/300	Rat	Mouse	123412
VCAM1	FITC	MVCAM.A	eBioscience	1/100	Rat	Mouse	11-1061-82
MAdCAM-1	APC	MECA-367	Biolegend	1/100	Rat	Mouse	120711
Ki67	Unconjugated	Polyclonal	Abcam	1/300	Rabbit	Mouse	ab15580
Secondary antibodies
Antibody	Fluorophore	Clone	Company	Dilution	Host	Reactivity	Reference
Anti IgG (H+L)	AF488	Polyclonal	ThermoFisher Scientific	1/750	Donkey	Rabbit	A-21206
Anti IgG (H+L)	AF555	Polyclonal	ThermoFisher Scientific	1/750	Donkey	Rabbit	A-31572
Anti IgG (H+L)	AF647	Polyclonal	ThermoFisher Scientific	1/750	Chicken	Rabbit	A-21443
Anti IgG (H+L)	AF488	Polyclonal	ThermoFisher Scientific	1/750	Chicken	Rat	A-21470
Anti IgG (H+L)	AF555	Polyclonal	ThermoFisher Scientific	1/750	Goat	Rat	A-21434
Anti IgG (H+L)	AF647	Polyclonal	ThermoFisher Scientific	1/750	Goat	Rat	A-21247
