## Supplementary table 6 for "NGFR regulates germinal center B-cell activation and negative selection"

### Sheet: Sup Table 6 IHC ABs
Supplementary table 6: Antibodies used for immunohistochemistry
Antibody	Clone	Company	Dilution	Host	Reactivity	Reference	Platform
CD45R/B220	RA3-3B2	BD Pharmingen#	1/150	Rat	Mouse	557390	Ventana Discovery XT
Ki67	D3B5	Cell Signaling	1/50	Rabbit	Mouse	12202	Ventana Discovery XT
BCL6	191E/A8	Made in house	1/30	Mouse	Mouse	AM (191E/A8)	Ventana Discovery XT
NGFR	NORI146C	Made in house	1/5	Rat	Mouse	AM (146C)	Ventana Discovery XT
CD21/35	EP3093	Abcam	1/250	Rabbit	Mouse	ab75985	Ventana Discovery XT
